# Uncovering microbial populations in the lumen of neonatal enteral feeding tubes utilising 16s rRNA sequencing

**DOI:** 10.1101/2020.03.02.972703

**Authors:** Christopher J Winnard, Sue Green, Alison Baylay, Mark J Johnson, Mandy Fader, Charles W Keevil, Sandra Wilks

**Affiliations:** School of Biological Science, University of Southampton, Southampton, UK; School of Health Sciences, University of Southampton, Southampton, UK; Faculty of Health and Social Sciences, Bournemouth University, Bournemouth, UK; Environmental Genomics Facility, University of Southampton, Southampton, UK; Department of Neonatal Medicine, Princess Anne Hospital, University Hospital Southampton NHS Foundation Trust; National Institute for Health Research, Southampton Biomedical Research Centre, University Hospital Southampton NHS Foundation Trust and University of Southampton, Southampton, UK

## Abstract

Gastrointestinal microbiome is increasingly implicated in the morbidity associated with being born preterm. Enteral tubes (ET) are essential for the nutritional care of preterm infants. Limited culture-based studies have suggested they are colonised by high densities of microorganisms. Microbial DNA was extracted from 60 ETs retrieved from infants in a tertiary neonatal unit and analysed by16s rRNA sequencing of the V4 variable region. Relative abundance analysis on dominant microorganisms demonstrated that compared to breast milk, formula significantly increased abundance of *Streptococcus spp* and significantly decreased *Enterococcus spp* and Enterobacteriaceae Vaginal birth was also associated with significantly increased relative abundance of *Streptococcus*. This study more accurately demonstrates the extent of microbial diversity in neonatal ETs, with feeding regime significantly influencing colonisation patterns. Colonisation with unwanted organisms, as a result of specific care regimes, could result in disruption of the fragile infant gut microbiome, with implications for long-term morbidity.
