## Supplemental_materials_S1 for "Uncovering microbial populations in the lumen of neonatal enteral feeding tubes utilising 16s rRNA sequencing"

### Sheet: Sheet1
Variable		n (n=60)	%
Type
NG		33	0.55
OG		27	0.45
Size (fr)
4		3	0.05
5		19	0.32
6		35	0.58
8		3	0.05
Insertion Time (Days)
0		1	0.02
1		5	0.08
2		15	0.25
3		5	0.08
4		2	0.03
5		4	0.07
6		3	0.05
7		18	0.3
8		5	0.08
9		1	0.02
13		1	0.02
Main Feed Type
MM		40	0.67
IF		11	0.18
DM		4	0.07
NBM		5	0.08
Reason For Removal
Routine		23	0.38
Accidental		17	0.28
NLN		4	0.07
Blockage		5	0.08
New Tube required*		10	0.17
Removed for other intervention**		1	0.02
* New Tube required includeds: NG Placed (4), NJ placed (1), OG placed (6), No Aspirate replace (4) reposition (2), larger tube required(1). **Removed for other intervention includes: Extubation (4), CPAP Started (2), CIS Identified (1) and surgical (1) Abbreviations: NG : Nasogastric. OG : Orogastric. MM : Maternal Milk. IF : Infant Formula. NBM : Nil by Mouth. DM : Donor Milk. NLN : No Longer N…
